# Pandemic danger to the deep: the risk of marine mammals contracting SARS-CoV-2 from wastewater

**DOI:** 10.1101/2020.08.13.249904

**Authors:** Sabateeshan Mathavarajah, Amina K. Stoddart, Graham A. Gagnon, Graham Dellaire

**Author notes:** **Corresponding author:** Graham Dellaire, Ph.D., Departments of Pathology and Biochemistry & Molecular Biology, Dalhousie University, P.O. BOX 15000, Halifax, Nova Scotia, Canada, B3H 4R2.

## Abstract

We are in unprecedented times with the ongoing COVID-19 pandemic. The pandemic has impacted public health, the economy and our society on a global scale. In addition, the impacts of COVID-19 permeate into our environment and wildlife as well. Here, we discuss the essential role of wastewater treatment and management during these times. A consequence of poor wastewater management is the discharge of untreated wastewater carrying infectious SARS-CoV-2 into natural water systems that are home to marine mammals. Here, we predict the susceptibility of marine mammal species using a modelling approach. We identified that many species of whale, dolphin and seal, as well as otters, are predicted to be highly susceptible to infection by the SARS-CoV-2 virus. In addition, geo-mapping highlights how current wastewater management in Alaska may lead to susceptible marine mammal populations being exposed to the virus. Localities such as Cold Bay, Naknek, Dillingham and Palmer may require additional treatment of their wastewater to prevent virus spillover through sewage. Since over half of these susceptibility species are already at risk worldwide, the release of the virus via untreated wastewater could have devastating consequences for their already declining populations. For these reasons, we discuss approaches that can be taken by the public, policymakers and wastewater treatment facilities to reduce the risk of virus spillover in our natural water systems. Thus, we indicate the potential for reverse zoonotic transmission of COVID-19 and its impact on marine wildlife; impacts that can be mitigated with appropriate action to prevent further damage to these vulnerable populations.
