## Supplemental Table 1 for "Pandemic danger to the deep: the risk of marine mammals contracting SARS-CoV-2 from wastewater"

### Sheet: Suppl. Table 1 - Mathavarajah
Clades	Species	Common name	IUCN redlist	Mutations	MutaBind2 Score (delta delta G) (negative-stabilizing; positive destailizing)	Predicted Susceptibility	IUCN redlist
Cetacea	Balaenoptera acutorostrata scammoni	Minke whale	Least concern	D30Q , M82T	0.06	High	Least concern
	Physeter catodon	Sperm whale	Vulnerable	D30Q , Q42R, M82T	-0.55	Higher	Vulnerable
	Lipotes vexillifer	Baiji	Critically endangered	Q24R, D30Q, M82T, Y83F	0.04	High	Critically endangered
	Monodon monoceros	Narwhal	Least concern	D30Q , M82T	0.06	High	Least concern
	Lagenorhynchus obliquidens	Pacific white-sided dolphin	Least concern	Q24R, D30Q , H34R, M82T	-0.67	Higher	Least concern
	Orcinus orca	Killer whale	Data deficient	Q24R, D30Q , H34R, M82T	-0.67	Higher	Data deficient
	Globicephala melas	Long-finned pilot whale	Least concern	Q24R, D30Q , H34R, M82T	-0.67	Higher	Least concern
	Delphinapterus leucas	Beluga whale	Least concern	D30Q , M82T	0.06	High	Least concern
	Tursiops truncatus	Common bottlenose dolphin	Least concern	D30Q , H34R, M82T	-0.86	Higher	Least concern
	Neophocaena asiaeorientalis	Narrow-ridged finless porpoise	Endangered	D30Q , M82T	0.06	High	Endangered
	Phocoena sinus	Vaquita	Critically endangered	D30Q , M82T	0.06	High	Critically endangered
	Balaenoptera bonaerensis	Antarctic minke whale	Near threatened	Q42R, M82T	0.25	Medium	Near threatened
	Megaptera novaeangliae	Humpback whale	Least concern	D30Q , H34R, Q42R, M82T	-0.67	Higher	Least concern
	Eubalaena japonica	North Pacific right whale	Endangered	S19P, D30Q , M82T	0.06	High	Endangered
	Inia geoffrensis	Amazon river dolphin	Endangered	D30Q , H34R, M82T	-0.67	Higher	Endangered
	Kogia breviceps	Pygmy sperm whale	Data deficient	Q24E, D30Q , M82T	-0.22	Higher	Data deficient
	Mesoplodon bidens	Sowerby's beaked whale	Data deficient	S19P, Q24K, T27I, D30Q , M82T, N330D	1.54	Very low	Data deficient
	Phocoena phocoena	Harbour porpoise	Least concern	D30Q , M82T	0.06	High	Least concern
	Platanista minor	South Asian river dolphin	Endangered	D30Q ,T27I, M82T, N330D	0.29	Medium	Endangered
	Pontoporia blainvillei	La Plata dolphin	Vulnerable	Q24R, D30Q , H34R, M82T, N330D	-0.14	Higher	Vulnerable
	Sousa chinensis	Indo-Pacific humpback dolphin	Vulnerable	Q24R, D30Q , H34R, M82T, N330D	-0.14	Higher	Vulnerable
Fissipeds	Enhydra lutris kenyoni	Northern sea otter	Endangered	Q24P, D30E, H34Y, D38E, M82T, N90D, G354R	-1	Higher	Endangered
	Enhydra lutris nereis	Southern sea otter	Endangered	Q24P, D30E, H34Y, D38E, M82T, N90D, G354R	-1	Higher	Endangered
	Ursus maritimus	Polar bear	Vulnerable	Q24L, D30E, H34Y, M82T	0.44	Low	Vulnerable
Sirenia	Trichechus manatus	West Indian manatee	Vulnerable	Q24L, K31T, H34Q, M82N, Y83F, N90S, N322S	1.27	Very low	Vulnerable
Pinnipedia	Arctocephalus gazella	Antarctic fur seal	Least concern	Q24L, D30E, D38E, H34S, G354H	some residues unknown	n/a	Least concern
	Callorhinus ursinus	Northern fur seal	Vulnerable	Q24L, D30E, H34S, M82T, N90D,G354H	-0.36	Higher	Vulnerable
	Eumetopias jubatus	Stellar sea lion	Near threatened	Q24L, D30E, H34S, D38E, M82T, N90D, G354H	-0.12	Higher	Near threatened
	Zalophus californianus	California sea lion	Least concern	Q24L, D30E, H34S, D38E, M82T, N90D, N330D,G354H	0.64	Low	Least concern
	Halichoerus grypus	Grey seal	Least concern	Q24L, D30E, H34Y, D38E, M82T, N90D	some residues unknown	n/a	Least concern
	Leptonychotes weddellii	Weddell seal	Least concern	Q24L, D30E, K31T, H34Y, D38E, M82T, N90D, G354H	-0.92	Higher	Least concern
	Mirounga angustirostris	Northern elephant seal	Least concern	Q24L, D30E, H34Y,D38E, M82T, N90D, G354H	0.09	High	Least concern
	Mirounga leonina	Southern elephant seal	Least concern	Q24L, D30E, H34Y, D38E, M82T, N90D,G354H	0.09	High	Least concern
	Neomonachus schauinslandi	Hawaiian monk seal	Endangered	Q24L, D30E, H34Y,D38E, M82T, N90D, G354H	0.09	High	Endangered
	Odobenus rosmarus	Atlantic walrus	Vulnerable	Q24L, D30E, H34Y, M82T, N90D, G354H	-1.18	Higher	Vulnerable
	Phoca vitulina	Harbor seal	Least concern	Q24L, D30E, H34Y, D38E, M82T, N90D,G354H	0.09	High	Least concern
