## Supplemental Table 2 for "Pandemic danger to the deep: the risk of marine mammals contracting SARS-CoV-2 from wastewater"

### Sheet: Suppl. Table 2 - Mathavarjah
LATITUDE	LONGITUDE	FLOW	Permit	Site / Facility	City	Responsible Party	Receiving Water Body	TREATMENT	KNOWN
70.4886	-157.43	41.6395	AKG572001	Atqasuk WWTF	Atqasuk	North Slope Borough	Kigarak Lake	Secondary	Known
58.3818	-134.69	2.83906	AKG572002	Alaska Glacier Seafoods WWTF	Juneau	Alaska Glacier Seafoods, Inc.	Auke Nu Cove	Secondary	Known
58.382	-134.686	11.3562	AKG572003	Auke Bay AMHS Ferry Terminal WWTF	Sitka	State of Alaska Department of Transporta	Auke Nu Cove	Secondary	Known
58.3873	-134.648	605.666	AKG572004	Auke Bay WWTF	Juneau	City and Borough of Juneau	Auke Bay	Secondary	Known
60.9365	-164.629	34.7879	AKG572005	Newtok School WWTF	Newtok	Lower Kuskokwim School District	Kealavik/Ninglick River	Secondary	Known
71.3233	-156.696	2271.25	AKG572006	Barrow WWTF	Barrow	North Slope Borough	Chukchi Sea	Secondary	Known
58.4541	-135.887	151.416	AKG572007	Bartlett Cove WWTF	Gustavus	US Dept. fo Interior, NPS	Glacier Bay	Secondary	Known
70.2939	-148.704	662.447	AKG572008	Hilcorp North Slope, LLC Central Sewage Treatment Facility	Prudhoe Bay	Hilcorp North Slope, LLC	unnamed lake	Secondary	Known
70.2939	-148.704	946.352	AKG572009	Hilcorp North Slope, LLC Prudhoe Bay Operations Center WWTF	Prudhoe Bay	Hilcorp North Slope, LLC	unnamed lake	Secondary	Known
55.473	-131.814	22.7125	AKG572010	Clover Pass Resort WWTF	Ketchikan	Clover Pass Resort	Clover Pass	Secondary	Known
63.6544	-148.836	132.489	AKG572012	Denali Grizzly Bear Resort WWTF	Denali	Denali Grizzly Bear Resort	Nenana River	Secondary	Known
63.745	-148.899	548.884	AKG572013	Denali Princess Lodge			Nenana River	Secondary	Known
63.6557	-148.833	90.8498	AKG572014	Denali River Cabins WWTF	Denali	Aramark Parks and Destinations Inc.	Nenana River	Secondary	Known
58.38	-135.423	21.5768	AKG572015	Doc Warner s Lodge WWTF	Juneau	LML Fishing, Inc	Excursion Inlet	Secondary	Known
53.8443	-166.58	15.1416	AKG572016	Dutch Harbor Offshore Systems WWTF	Dutch Harbor	Offshore Systems, Inc.	Captains Bay	Secondary	Known
55.9571	-133.258	7.57082	AKG572017	El Capitan Lodge WWTF	Craig	El Capitan Lodge, LLC	Sarkar Cove	Secondary	Known
57.4973	-134.571	5.67812	AKG572018	Favorite Bay Lodge WWTF	Angoon	Favorite Bay Lodge	Favorite Bay	Secondary	Known
55.325	-131.61	227.125	AKG572019	Forest Park			Tongass Narrows	Secondary	Known
56.9505	-133.845	5.67812	AKG572020	Forest Service Kake Admin Site WWTF	Kake	USDA	Portage Bay	Secondary	Known
63.7433	-148.89	113.562	AKG572021	Grande Denali Lodge WWTF	Denali	Grand Denali LLC	Nenana River	Secondary	Known
58.1078	-135.425	473.176	AKG572022	Hoonah WWTF	Hoonah	City of Hoonah	Port Frederick	Secondary	Known
60.8573	-162.277	18.5107	AKG572023	Joann A Alexie Memorial School WWTF	Atmautluak	Lower Kuskokwim School District	Tundra pond	Secondary	Known
70.1186	-143.604	41.6395	AKG572024	Kaktovik WWTF	Kaktovik	North Slope Borough	Kaktovik Lagoon	Secondary	Known
67.7255	-164.534	7.57082	AKG572025	McQueen School WWTF	Kotzebue	Northwest Arctic Borough School District	Chukchi Sea	Secondary	Known
60.3428	-162.676	31.2751	AKG572026	Tuntutuliak School WWTF	Tuntutuliak	Lower Kuskokwim School District	unnamed slough	Secondary	Known
59.7459	-151.258	7.57082	AKG572027	McNeil Canyon School WWTF	Homer	Kenai Pennisula Borough	McNeil Creek	Secondary	Known
55.2943	-131.539	2649.79	AKG572028	Mountain Point WWTF	Ketchikan	Ketchikan Gateway Borough	Clover Passage	Secondary	Known
70.1723	-146.256	34.0687	AKG572029	Nabors McKinley Camp WWTF	Anchorage	Nabors Alaska Drilling	Beaufort Sea	Secondary	Known
55.3706	-131.72	18.9271	AKG572030	Edgewater Inn WWTF	Ketchikan	Edgewater Hotel Group, LLC	Tongass Narrows	Secondary	Known
64.5608	-149.088	227.125	AKG572031	Nenana WWTF	Nenana	City of Nenana	Tanana River	Secondary	Known
70.2112	-148.395	1589.87	AKG572032	NSB Service Area 10 WWTF	Prudhoe Bay	North Slope Borough	McDermott Lake	Secondary	Known
70.2276	-151.053	105.991	AKG572033	Nuiqsut WWTF	Nuiqsut	North Slope Borough	unnamed pond	Secondary	Known
70.4956	-150.251	45.4249	AKG572034	Oooguruk Development Project WWTF	North Slope	Eni U.S. Operating Company	Beaufort Sea	Secondary	Known
58.2646	-134.73	7.57082	AKG572035	Orca Point Lodge WWTF	Auke Bay	Allen Marine Tours Inc	Stephens Passage	Secondary	Known
69.7402	-163.006	41.6395	AKG572036	Point Lay WWTF	Point Lay	North Slope Borough	Kaseguluk Lagoon	Secondary	Known
64.8887	-147.612	68.1374	AKG572037	Rainbow Valley Mobile Park			unnamed pond	Secondary	Known
55.4934	-131.759	28.012	AKG572038	Salmon Falls Resort WWTF	Ketchikan	HMC Hospitality	Clover Pass	Secondary	Known
55.5416	-131.76	14.7631	AKG572040	SEAFAC WWTF	Ketchikan	Southeast Alaska Acoustic Measurement Fa	Western Behm Canal	Secondary	Known
55.544	-131.72	9.46353	AKG572042	Silverking Lodge WWTF	Ketchikan	Silverking Lodge	Clover Passage	Secondary	Known
57.128	-135.38	7.57082	AKG572043	Sitka Ferry Terminal WWTF	Sitka	State of Alaska Derpartment of Transport	Starrigavin Bay	Secondary	Known
55.4019	-132.331	11.3562	AKG572044	Sportsman s Cove Lodge WWTF	Ketchikan	Sportsman&#39;s Cove Lodge	Saltery Cove	Secondary	Known
55.6793	-132.517	1514.16	AKG572045	Thorne Bay WWTF	Thorne Bay	City of Thorne Bay	Thorne Bay	Secondary	Known
71.3275	-156.68	181.7	AKG572046	Ukpeagvik Industrial Center UIC NARL WWTF	Barrow	UIC- NARL	Middle Salt Lagoon	Secondary	Known
55.436	-131.797	75.7082	AKG572047	Vallenar View Mobile Home Park WWTF	Ketchikan	Vallenar View Mobile Home Park	Tongass Narrows	Secondary	Known
70.637	-160.038	105.991	AKG572048	Wainwright WWTF	Wainwright	North Slope Borough	Chukchi Sea	Secondary	Known
55.3	-133.242	68.1374	AKG572049	Waterfall Resort WWTF	Ketchikan	Resort Associates	Ulloa Channel	Secondary	Known
55.9164	-131.797	17.0343	AKG572050	Yes Bay Lodge WWTF	Ketchikan	Yes Bay Lodge	Yes Bay	Secondary	Known
55.6468	-132.487	8.51717	AKG572051	Alaskan Escape Fish Camp WWTF	Thorne Bay	Alaskan Escape	Thorne Bay	Secondary	Known
57.0399	-135.292	11.3562	AKG572053	Dove Island Lodge WWTF	Sitka	Dove Island Lodge	Sitka Sound	Secondary	Known
57.5379	-153.992	94.6352	AKG572054	OBI Seafoods, LLC - Larsen Bay WWTF	Larsen Bay	OBI Seafoods, LLC	Uyak Bay	Secondary	Known
67.7266	-164.538	43.5322	AKG572055	Kivalina			Chukchi Sea	Secondary	Known
65.7588	-168.952	4.54249	AKG572056	Little Diomede School WWTF	Diomede	Bering Strait School District	Chukchi Sea	Secondary	Known
56.6684	-132.938	2.83906	AKG572057	Majestic Eagle Lodge WWTF	Petersburg	Majestic Eagle Lodge	Wrangell Narrows	Secondary	Known
63.6551	-148.827	227.125	AKG572059	McKinley Village WWTF	Denali	Aramark Parks and Destinations, Inc.	Nenana River	Secondary	Known
55.7878	-131.489	8.70644	AKG572060	Neets Bay Hatchery WWTF	Ketchikan	Southern SE Regional Aquaculture Assoc.	Neets Bay	Secondary	Known
58.128	-135.462	17.0343	AKG572061	Point Sophia Dev WWTF	Hoonah	Point Sophia Dev	Port Frederick	Secondary	Known
59.7459	-151.258	9.46353	AKG572062	AFC Wolverine Camp WWTF	Anchorage	AFC	North Slope fresh/marine	Secondary	Known
64.8088	-147.757	5.67812	AKG572063	Lifewater ExtremeSTP Model SST1200Bi Serial No 12036			Satewide fresh/marine	Secondary	Known
55.3733	-131.724	3.78541	AKG572064	Rhineco Interiors and Wutzke Residence			Tongrass Narrows	Secondary	Known
57.4694	-134.57	28.3906	AKG572065	Whalers Cove Lodge WWTF	Angoon	Whalers Cove Lodge	Kallisnoo Harbor	Secondary	Known
59.9636	-152.683	2.27125	AKG572067	Silver Salmon Creek Camp	Kenai	Southcentral Foundation	wetlands adjacent to Cook Inlet	Secondary	Known
63.7499	-148.902	662.447	AKG572069	HAP McKinley Chalet Resort WWTF	Fairbanks	Holland-America Princess	Nenana River	Secondary	Known
70.2263	-148.413	37.8541	AKG572070	Halliburton Energy Services Inc - Deadhorse Facility	Deadhorse	Halliburton Energy Services Inc	drainage channel to tundra pond	Secondary	Known
70.2939	-148.704	32.176	AKG572071	Schlumberger West Camp WWTF	Anchorage	Schlumberger	wetlands	Secondary	Known
70.2287	-148.382	32.176	AKG572072	Schlumberger East Camp WWTF	Anchorage	Schlumberger Oilfield Services	wetlands	Secondary	Known
70.2324	-148.381	189.27	AKG572073	Arctic Oilfield Hotel WWTF	Prudhoe Bay	CH2M Hill	wetlands	Secondary	Known
70.2003	-148.465	62.8378	AKG572074	NOSI Camp WWTF	Deadhorse	Northern Oilfield Services, Inc.	wetlands	Secondary	Known
70.2008	-148.459	83.279	AKG572075	PRUDHOE BAY HOTEL WW TREATMENT FACILITY	Prudhoe Bay	Ice Services, Inc.	wetlands	Secondary	Known
70.2304	-148.377	113.562	AKG572077	Peak Base Camp WWTF	Prudhoe Bay	Peak Oil Field Services, LLC	wetlands	Secondary	Known
70.2284	-148.387	83.279	AKG572078	Nabors Alaska Camp WWTF	Anchorage	Nabors Alaska Drilling	wetlands	Secondary	Known
69.8537	-143.89	24.2266	AKG572079	Nabors Alyeska Camp WWTF	Anchorage	Nabors Alaska Drilling	wetlands	Secondary	Known
69.3546	-151.408	24.2266	AKG572080	Nabors Augustine Camp WWTF	Anchorage	Nabors Alaska Drilling	wetlands	Secondary	Known
71.2918	-156.788	24.2266	AKG572081	Nabors Talkeetna Camp WWTF	Anchorage	Nabors Alaska Drilling	wetlands	Secondary	Known
69.6758	-146.903	13.2489	AKG572082	Taiga Ventures WWTF	Fairbanks	Taiga Ventures	Statewide fresh	Secondary	Known
70.4967	-149.884	2.7255	AKG572083	Oliktok LRRS WWTF	Prudhoe Bay	ARCTEC Alaska	wetlands	Secondary	Known
68.8731	-166.11	18.9271	AKG572084	CAPE LISBURNE WWTP	Elmendorf AFB	ARCTEC Alaska	wetlands	Secondary	Known
58.6248	-162.076	11.3562	AKG572085	Cape Newenham LRRS WWTF	JBER	ARCTEC Alaska	wetlands and unnamed creek	Secondary	Known
61.7877	-165.998	11.3562	AKG572086	Cape Romanzof LRRS WWTF	Bethel	ARCTEC Alaska	wetlands	Secondary	Known
64.9134	-147.905	3.78541	AKG572087	IVORY JACKS WW TREATMENT FACILITY	Fairbanks	Ivory Jacks Restaurant	wetlands	Secondary	Known
63.8761	-160.579	5.67812	AKG572088	UNALAKLEET RIVER LODGE WWTF	Unalakleet	Unalakleet River Lodge	wetlands	Secondary	Known
61.597	-149.274	9.46353	AKG572089	Cruz 4072 WWTF	Palmer	Cruz Construction, Inc	wetlands	Secondary	Known
70.7519	-154.202	9.46353	AKG572090	Cruz 4073 WWTF	Prudhoe Bay	Cruz Construction, Inc	wetlands	Secondary	Known
70.7519	-154.202	9.46353	AKG572091	Cruz 4074 WWTF	Prudhoe Bay	Cruz Construction, Inc	wetlands	Secondary	Known
61.4463	-146.102	18.9271	AKG572092	Alpine Village Apartments WWTF	Valdez	Alpine Village Apartments	unnamed stream	Secondary	Known
60.5317	-151.256	45.4249	AKG572094	Kenai Landing Commercial Condominium Association	Kenai	Kenai Landing, Incl, Declarant for KLCCA	wetlands	Secondary	Known
59.7459	-151.258	56.7811	AKG572095	American LED Wholesale Point Thomson			Lion Bay	Secondary	Known
70.7517	-154.12	9.46353	AKG572096	ASRC Civil Construction WWTF	Anchorage	ASRC Civil Construction, LLC	wetlands	Secondary	Known
60.8217	-148.985	30.2833	AKG572097	Alaska Wildlife Conservation Center	Portage	Alaska Wildlife Conservation Center	Placer River	Secondary	Known
60.5865	-165.252	56.7811	AKG572098	Paul T Albert HS WWTF	Tununak	Lower Kuskokwim School District	Tununak Bay	Secondary	Known
55.1988	-132.129	1.89271	AKG572100	Alaska Island Adventures Lodge	Ketchikan	Alaska Island Adventures LLC.	unnamed cove south of Cholmondeley Sound	Secondary	Known
59.9286	-149.343	22.7125	AKG572103	Fox Island WW Treatment Facility	Seward	Kenai Fjords Tours	Resurrection Bay	Secondary	Known
68.8731	-166.11	7.57082	AKG572104	Cape Lisburne Camp WWTF	Cape Lisburne	Orion Marine Contractors	wetlands	Secondary	Known
63.7459	-148.971	1.89271	AKG572011					Secondary	Known
57.044	-135.232	200						Secondary	Unknown
58.4704	-134.784	37.8541	AKG572041	Shrine of St Therese WWTF	Juneau	Juneau Diocese	Favorite Channel	Secondary	Known
56.1745	-133.468	200						Secondary	Unknown
63.7499	-148.902	200						Secondary	Unknown
70.8311	-154.268	200						Secondary	Unknown
70.2276	-148.392	200						Secondary	Unknown
70.4574	-149.441	200						Secondary	Unknown
55.0646	-132.144	4.54249	AKG572102	Cape Muzon Barge WWTF	Ketchikan	Niblack Project		Secondary	Known
57.7899	-152.407	13.2489	AKG572105	Kitoi Bay Hatchery	Kodiak	Kodiak Regional Aquaculture Association		Secondary	Known
		548.885	AKG572106	Denali Princess Lodge WWTF	McKinley Park	Holland America Princess		Secondary	Known
55.4567	-131.289	200	AKG572107	Chickamin Barge	Ketchikan	USDA Forest Service		Secondary	Unknown
62.2049	-159.765	2.27125	AKG572108	The Houseboat	Holy Cross	AK Pike Safaris and Wilderness Adventure		Secondary	Known
57.1142	-135.447	5.67812	AKG572109	Alaskas Big Salmon Lodge Wastewater Treatment Facility	Middle Island	Alaska&#39;s Big Salmon Lodge	Sitka Sound	Secondary	Known
64.8887	-147.612	68.1374	AKG572110	Rainbow Valley Mobile Home Park WWTF	Fairbanks	B&amp;D Enterprises		Secondary	Known
55.5352	-131.349	1.89271	AKG572111	Steelhead Barge WWTF	Anchorage	BLM		Secondary	Known
54.9439	-130.336	17.0343	AKG572112	Hidden Inlet Lodge WWTF	Ketchikan	Hidden Inlet Lodge/Resort		Secondary	Known
55.3222	-131.656	5.67812	AKG572113	Holt Recreational Site WWTF	Ketchikan	John Holt		Secondary	Known
70.149	-147.099	56.7812	AKG572114	Alaska Sanitherm MBR 15,000 WWTF	Deadhorse	Alaska Sanitherm		Secondary	Known
60.8226	-164.503	15.1417	AKG572115	Mertarvik WWTF	Mertarvik	Newtok Village Council		Secondary	Known
59.4739	-151.481	4.92103	AKG572118	Tutka Bay Lodge	Homer	Within the Wild Alaskan Adventure Compan		Secondary	Known
55.3786	-131.727	3.33116	AKG572119	Burnett Inlet Hatchery WWTF	Ketchikan	Southern Southeast Regional Aquaculture		Secondary	Known
70.149	-147.099	56.7812	AKG572120	Alaska Sanitherm Willow 1 WWTF	Nuiqsut	AK Sanitherm LLC		Secondary	Known
70.149	-147.099	56.7812	AKG572121	Alaska Sanitherm Willow 2 WWTF	Nuiqsut	Alaska Sanitherm		Secondary	Known
70.149	-147.099	56.7812	AKG572122	Glacier Oil and Gas Badami WWTF	Deadhorse	Glacier Oil and Gas		Secondary	Known
62.69	-164.615	189.271	AKG573001	Alakanuk Lagoon	Alakanuk	City of Alakanuk		Primary	Known
		200	AKG573002	Chuathbaluk Wastewater Lagoon	Chuathbaluk	City of Chuathbaluk		Primary	Unknown
55.2097	-162.716	274.442	AKG573003	Cold Bay Lagoon	Cold Bay	City of Cold Bay		Primary	Known
59.0544	-158.437	1033.42	AKG573004	Dillingham Lagoon	Dillingham	City of Dillingham	Nushagak River	Primary	Known
52.7149	-174.087	1135.62	AKG573005	Eareckson Air Station Lagoon	Shemya Island	USAF 611th Civil Engineering Squadron	Pacific Ocean	Primary	Known
62.7778	-164.523	151.416	AKG573006	Emmonak Lagoon	Emmonak	City of Emmonak	Yukon River	Primary	Known
63.9794	-145.691	1741.29	AKG573007	Fort Greely Lagoon	Fort Greely	Doyon Utilities, LLC	Jarvis Creek	Primary	Known
		200	AKG573008	Kongiganak Lagoon	Kongiganak	Kongiganak Traditional Council		Primary	Unknown
58.7236	-157.051	2649.79	AKG573010	Naknek Lagoon	Naknek	Bristol Bay Borough	Naknek River	Primary	Known
60.7081	-161.766	1453.6	AKG573011	Napaskiak Lagoon	Napaskiak	Native Village of Napaskiak		Primary	Known
67.5644	-162.988	170.344	AKG573012	Noatak Lagoon	Noatak	Noatak Utilities	Unamed pond and wetlands	Primary	Known
60.4721	-164.714	5.67812	AKG573013	Nightmute Lagoon	Nightmute	City of Nightmute	Wetlands to Toksook River	Primary	Known
61.5613	-162.523	1324.89	AKG573014	Pilot Station Wastewater Lagoon	Pilot Station	City of Pilot Station	Yukon River	Primary	Known
59.4415	-161.553	204.412	AKG573015	Quinhagak Sewage Lagoon	Quinhagak	ANTHC	Kuskokwim Bay	Primary	Known
62.0541	-163.162	227.125	AKG573016	St Marys Lagoon	St. Marys	City of St Mary&#39;s	Andreafsky River	Primary	Known
63.2909	-162.214	113.562	AKG573017	St Michael Lagoon	St. Michael	ANTHC	Unamed ponds and wetlands to Norton Sound	Primary	Known
61.8428	-165.582	94.6353	AKG573018	Scammon Bay Lagoon	Scammon Bay	ANTHC	Kun River	Primary	Known
66.6158	-160.032	132.489	AKG573019	Selawik Lagoon	Selawik	City of Selawik	Unamed ponds and wetland	Primary	Known
66.2583	-166.061	302.833	AKG573020	Shishmaref Lagoon	Shishmaref	City of Shishmaref	Chukchi Sea	Primary	Known
68.8953	-157.145	113.562	AKG573021	Shungnak Lagoon	Shungnak	ANTHC	Freshwater drainage channel to Siikiiklik Lake	Primary	Known
65.1702	-152.081	757.082	AKG573023	Tanana Lagoon	Tanana	Toogha, Inc.	Yukon River	Primary	Known
65.1549	-166.216	643.52	AKG573024	Teller School WWTF	Teller	Bering Strait School District	Port Clarence Bay	Primary	Known
59.0612	-160.395	227.125	AKG573025	Togiak Village Lagoon	Togiak	City of Togiak	Wetlands to Nusaluk River	Primary	Known
61.5377	-160.498	227.125	AKG573026	Upper Kalskag Lagoon	Upper Kalskag	ANTHC	Kuskokwim River	Primary	Known
64.674	-163.388	1892.71	AKG573027	White Mountain Lagoon	White Mountain	City of White Mountain Utilities	Wetlands to Mudyutok River	Primary	Known
65.5336	-161.102	111.291	AKG573028	Buckland Lagoon	Buckland	City of Buckland	Wetlands to unnamed pond	Primary	Known
58.423	-156.443	378.541	AKG573029	King Salmon Lagoon	Naknek	Bristol Bay Borough	Naknek River	Primary	Known
			AKG573030	Kipnuk Community Sewage Lagoon	Kipnuk	Native Village of Kipnuk		Primary	Unknown
62.0543	-163.423	1362.75	AKG573031	Mountain Village Lagoon	Mountain Village	City of Mountain Village	Wetlands and unnamed pond	Primary	Known
			AKG573032	New Stuyahok Lagoon	Stuyahok	ANTHC: Alaska Rural Utility Collaborativ		Primary	Unknown
62.2	-156.06	681.374	AKG573033	Talkeetna Lagoon	Palmer	Matanuska Susitna Borough	Talkeetna River Slough	Primary	Known
66.25	-166.067	643.52	AKG573034	SHISHMAREF SCHOOL WW TREATMENT PLANT	Shishmaref	Bering Strait School District	Wetlands to Shishmaref Inlet	Primary	Known
66.4954	-161.219	136.275	AKG573035	Noorvik Lagoon	Noorvik	ANTHC	Wetlands with f=drainage to the Nazuruk Channel of the Kobuk River	Primary	Known
66.9883	-160.435	2452.95	AKG573036	Kiana Sewage Lagoon	Kiana	ANTHC/ARUC	Wetlands	Primary	Known
64.7361	-156.933	227.125	AKG573037	Galena 2 Lagoon	Galena	City of Galena	Wetlands	Primary	Known
			AKG573038	Kaktovik Sewage Lagoon	Kaktovik	North Slope Borough		Primary	Unknown
			AKG573039	New Kasigluk Sewage Lagoon_2	New Kasigluk	Kasigluk Traditional Council		Primary	Unknown
62.8242	-159.532	1362.75	AKG573040	Shageluk Sewage Lagoon	Shageluk	City of Shageluk	Innoko River	Primary	Known
60.9019	-162.514	545.099	AKG573041	Old Kasigluk Lagoon	Kasigluk	Kasigluk Traditional Council	Johnson River	Primary	Known
70.6591	-159.979	2271.25	AKG573042	WAINWRIGHT GREY WATER LAGOON	Wainwright	North Slope Borough	Wetlands	Primary	Known
68.817	-142.303	1090.2	AKG573043	Tetlin Lagoon	Tetlin	Native Village of Tetlin	Tetlin River	Primary	Known
